# Finding a suitable library size to call variants in RNA-seq

**DOI:** 10.1101/2019.12.18.881870

**Authors:** Anna Quaglieri, Christoffer Flensburg, Terence P Speed, Ian J Majewski

## Abstract

**Background:** RNA-Seq allows the study of both gene expression changes and transcribed mutations, providing a highly effective way to gain insight into cancer biology. When planning the sequencing of a large cohort of samples, library size is a fundamental factor affecting both the overall cost and the quality of the results. While several studies analyse the effect that library size has on differential expression analyses, sensitivity analysis for variant detection has received far less attention.

**Results:** We simulated shallower sequencing depths by downsampling 45 AML samples that are part of the Leucegene project, which were originally sequenced at high depth. We compared the sensitivity of six methods of recovering validated mutations on the same samples. The methods compared are a combination of three popular callers (MuTect, VarScan, and VarDict) and two filtering strategies. We observed an incremental loss in sensitivity when simulating libraries of 80M, 50M, 40M, 30M and 20M fragments, with the largest loss detected with less than 30M fragments (below 90%). The sensitivity in recovering indels varied markedly between callers, with VarDict showing the highest sensitivity (60%). Single nucleotide variant sensitivity is relatively consistent across methods, apart from MuTect, whose default filters need adjustment when using RNA-Seq. We also analysed 136 RNA-Seq samples from the TCGA-LAML cohort, assessing the change in sensitivity between the initial libraries (average 59M fragments) and after downsampling to 40M fragments. When considering single nucleotide variants in recurrently mutated myeloid genes we found a comparable performance, with a 3% average loss in sensitivity using 40M fragments.

**Conclusions:** Between 30M and 40M fragments are needed to recover 90%-95% of the initial variants on recurrently mutated myeloid genes. To extend this result to another cancer type, an exploration of the characteristics of its mutations and gene expression patterns is suggested.
