## Supplementary material for "Finding a suitable library size to call variants in RNA-seq": Table S4

Name	Prop40	total_reads
TCGA-AB-2805	0.55	181415240
TCGA-AB-2806	0.54	185389932
TCGA-AB-2808	0.57	174590366
TCGA-AB-2810	0.7	142495458
TCGA-AB-2811	0.57	173926184
TCGA-AB-2812	0.57	173775006
TCGA-AB-2813	0.64	155606062
TCGA-AB-2814	0.59	167744890
TCGA-AB-2815	0.57	172913916
TCGA-AB-2817	0.73	136592788
TCGA-AB-2818	0.61	162032460
TCGA-AB-2819	0.56	176079874
TCGA-AB-2820	0.82	120312832
TCGA-AB-2821	0.71	139251262
TCGA-AB-2822	0.58	171832796
TCGA-AB-2823	0.64	154568962
TCGA-AB-2825	0.73	135861498
TCGA-AB-2826	0.61	161496402
TCGA-AB-2828	0.58	171676324
TCGA-AB-2830	0.73	136630136
TCGA-AB-2834	0.6	165648728
TCGA-AB-2835	0.66	150053786
TCGA-AB-2836	0.71	139851978
TCGA-AB-2839	0.59	167735774
TCGA-AB-2840	0.64	155629140
TCGA-AB-2841	0.51	195935792
TCGA-AB-2842	0.52	191856896
TCGA-AB-2843	0.84	117489204
TCGA-AB-2844	0.64	154919656
TCGA-AB-2845	0.64	154822852
TCGA-AB-2846	0.65	151610680
TCGA-AB-2847	0.63	157482596
TCGA-AB-2849	0.51	194540752
TCGA-AB-2851	0.71	140460638
TCGA-AB-2853	0.56	177033650
TCGA-AB-2856	0.79	125776074
TCGA-AB-2857	0.7	142345458
TCGA-AB-2858	0.68	145119714
TCGA-AB-2859	0.66	150473538
TCGA-AB-2861	0.71	140536492
TCGA-AB-2862	0.67	147365428
TCGA-AB-2863	0.59	167236438
TCGA-AB-2865	0.69	143645134
TCGA-AB-2866	0.74	134828088
TCGA-AB-2867	0.61	163579548
TCGA-AB-2869	0.69	143869336
TCGA-AB-2870	0.75	132796108
TCGA-AB-2871	0.74	134411802
TCGA-AB-2872	0.61	163365042
TCGA-AB-2873	0.68	146130940
TCGA-AB-2874	0.74	134762932
TCGA-AB-2875	0.69	143417952
TCGA-AB-2876	0.59	167657910
TCGA-AB-2877	0.68	146315500
TCGA-AB-2878	0.59	168145110
TCGA-AB-2880	0.71	139199432
TCGA-AB-2881	0.64	155307816
TCGA-AB-2882	0.62	158948788
TCGA-AB-2883	0.62	158874924
TCGA-AB-2884	0.7	141688140
TCGA-AB-2885	0.77	128712306
TCGA-AB-2886	0.66	151448158
TCGA-AB-2888	0.61	162418938
TCGA-AB-2889	0.71	140700130
TCGA-AB-2890	0.7	141793326
TCGA-AB-2891	0.78	126674678
TCGA-AB-2892	0.6	165245236
TCGA-AB-2893	0.58	170487914
TCGA-AB-2894	0.56	175911138
TCGA-AB-2895	0.77	129373798
TCGA-AB-2896	0.89	111934862
TCGA-AB-2897	0.66	151147500
TCGA-AB-2898	0.77	129198954
TCGA-AB-2899	0.74	134353190
TCGA-AB-2900	0.76	129685998
TCGA-AB-2901	0.71	138840922
TCGA-AB-2908	0.68	146489214
TCGA-AB-2910	0.71	140587788
TCGA-AB-2911	0.59	169003470
TCGA-AB-2912	0.53	187019506
TCGA-AB-2913	0.65	152852240
TCGA-AB-2914	0.59	166833278
TCGA-AB-2915	0.74	134148890
TCGA-AB-2916	0.59	168906916
TCGA-AB-2917	0.52	191526300
TCGA-AB-2918	0.69	143445824
TCGA-AB-2919	0.71	140180556
TCGA-AB-2920	0.57	173182206
TCGA-AB-2921	0.63	158044456
TCGA-AB-2924	0.68	146112456
TCGA-AB-2925	0.71	140251792
TCGA-AB-2927	0.67	149154990
TCGA-AB-2928	0.71	140234864
TCGA-AB-2929	0.66	149856330
TCGA-AB-2930	0.66	151321598
TCGA-AB-2932	0.7	141540914
TCGA-AB-2933	0.59	169558330
TCGA-AB-2934	0.74	133385368
TCGA-AB-2935	0.72	137446572
TCGA-AB-2936	0.69	143839406
TCGA-AB-2937	0.61	162001340
TCGA-AB-2938	0.64	154234000
TCGA-AB-2939	0.71	139074448
TCGA-AB-2940	0.67	147102550
TCGA-AB-2941	0.59	169271594
TCGA-AB-2942	0.68	145760830
TCGA-AB-2943	0.65	151976380
TCGA-AB-2944	0.71	140604914
TCGA-AB-2946	0.7	142169948
TCGA-AB-2948	0.61	162632066
TCGA-AB-2949	0.59	169513302
TCGA-AB-2950	0.67	149062372
TCGA-AB-2952	0.8	124346632
TCGA-AB-2955	0.57	173429958
TCGA-AB-2956	0.72	137072356
TCGA-AB-2959	0.53	186235920
TCGA-AB-2963	0.55	179588258
TCGA-AB-2965	0.51	193606990
TCGA-AB-2966	0.62	160316844
TCGA-AB-2970	0.57	175060310
TCGA-AB-2971	0.58	169689424
TCGA-AB-2973	0.58	169653430
TCGA-AB-2975	0.56	176568826
TCGA-AB-2976	0.56	176316512
TCGA-AB-2977	0.54	183518008
TCGA-AB-2979	0.69	143730864
TCGA-AB-2980	0.56	176784682
TCGA-AB-2981	0.65	153030674
TCGA-AB-2982	0.66	150816652
TCGA-AB-2983	0.6	165527844
TCGA-AB-2984	0.59	168414568
TCGA-AB-2986	0.7	142277186
TCGA-AB-2987	0.61	161371300
TCGA-AB-2988	0.63	158419292
TCGA-AB-2990	0.62	159439756
TCGA-AB-2991	0.74	133442194
TCGA-AB-2992	0.7	141938832
TCGA-AB-2994	0.75	132548506
TCGA-AB-2995	0.65	152125444
TCGA-AB-2996	0.7	142699912
TCGA-AB-2998	0.68	145066294
TCGA-AB-2999	0.64	155035840
TCGA-AB-3000	0.72	137329234
TCGA-AB-3001	0.73	136669544
TCGA-AB-3002	0.7	142504446
TCGA-AB-3007	0.66	150648216
TCGA-AB-3008	0.66	149732864
TCGA-AB-3009	0.71	138781570
TCGA-AB-3011	0.73	136020780
TCGA-AB-3012	0.66	150008542
